# Expansion of highly interferon-responsive T cells in early-onset Alzheimer’s disease

**DOI:** 10.1101/2023.09.26.559634

**Authors:** Daniel W. Sirkis, Caroline Warly Solsberg, Taylor P. Johnson, Luke W. Bonham, Alexis P. Oddi, Ethan G. Geier, Bruce L. Miller, Gil D. Rabinovici, Jennifer S. Yokoyama

**Affiliations:** Memory and Aging Center, Department of Neurology, Weill Institute for Neurosciences, University of California, San Francisco, San Francisco, CA 94158, USA; Pharmaceutical Sciences and Pharmacogenomics Graduate Program, University of California, San Francisco, San Francisco, CA 94158, USA; Center for Alzheimer’s and Related Dementias, National Institutes of Health, Bethesda, MD 20892, USA; DataTecnica LLC, Washington, DC 20037, USA; Department of Radiology and Biomedical Imaging, University of California, San Francisco, San Francisco, CA 94158, USA; Transposon Therapeutics, Inc., San Diego, CA 92122, USA; Global Brain Health Institute, University of California, San Francisco, San Francisco, CA 94158, USA and Trinity College Dublin, Dublin, Ireland

**Keywords:** Alzheimer’s disease, Early-onset Alzheimer’s disease, Tauopathy, Peripheral blood mononuclear cells, Cerebrospinal fluid, T cells, CD4 T cells, Interferon, Interferon signaling-associated gene, Single-cell RNA-sequencing, Droplet digital PCR

## Abstract

**INTRODUCTION:** Altered immune signatures are emerging as a central theme in neurodegenerative disease, yet little is known about immune responses in early-onset Alzheimer’s disease (EOAD).

**METHODS:** We examined single-cell RNA-sequencing (scRNA-seq) data from peripheral blood mononuclear cells (PBMCs) and droplet digital (dd)PCR data from CD4 T cells from participants with EOAD and clinically normal controls.

**RESULTS:** We analyzed ~182,000 PBMCs by scRNA-seq and discovered increased interferon signaling-associated gene (ISAG) expression and striking expansion of antiviral-like ISAG^hi^ T cells in EOAD. We isolated CD4 T cells from additional EOAD cases and confirmed increased expression of ISAG^hi^ marker genes. Publicly available cerebrospinal fluid leukocyte scRNA-seq data from late-onset mild cognitive impairment and AD also revealed increased expression of interferon-response genes.

**DISCUSSION:** ISAG^hi^ T cells, apparently primed for antiviral activity, are expanded in EOAD. Additional research into these cells and the role of heightened peripheral IFN signaling in neurodegeneration is warranted.
