## Supplementary material for "Expansion of highly interferon-responsive T cells in early-onset Alzheimer’s disease": Table S1

### Sheet: eTable 1
Table S1. Marker genes from this study, Heming et al., 2021, and Wang et al., 2022 that were used for comparative analyses. All top marker genes from Wang et al. are also present in both additional marker gene lists and are highlighted in light blue.
EOAD sub-cluster 11 ISAG-hi T cells vs. all other T cells: significant marker genes	Heming et al., 2021 (PMID: 33382973) antiviral CD4 T cells: top 200 marker genes	Wang et al. 2022 (PMID: 34911770) ISAG-hi T cells: most significant marker genes
MX1	ISG15	ISG15
IFI44L	IFI6	IFI6
IFIT3	MX1	OAS1
EPSTI1	IFIT1	MX1
RSAD2	IFI44L	MX2
OAS1	IFIT3	IRF7
OAS3	OAS1	IFI44L
IFIT1	STAT1	XAF1
CMPK2	GBP1	STAT1
IFI6	EPSTI1	IFIT1
XAF1	RSAD2	IFIT3
HERC5	HERC5	BST2
IFI44	XAF1
ISG15	MX2
STAT1	IFIT2
EIF2AK2	IRF7
PARP9	TNFSF10
PLSCR1	SAT1
SAMD9L	ISG20
IRF7	SAMD9L
DDX60	MT2A
LY6E	IFI44
MX2	OASL
GBP1	EIF2AK2
HELZ2	BST2
OAS2	TRIM22
IFI35	GBP5
HERC6	PLSCR1
LGALS9	MTRNR2L12
GBP4	LY6E
TRIM22	IFI35
SP100	SAMD9
PARP14	GBP4
BST2	SMCHD1
ISG20	CMPK2
DDX60L	PARP9
IFI16	TYMP
IFIH1	OAS2
PNPT1	SLFN5
SAMD9	SP100
MT2A	SP110
DDX58	PARP14
DTX3L	DDX60
UBE2L6	DDX60L
SP110	UBE2L6
STAT2	USP18
LAP3	OAS3
TNFSF10	IFI16
RNF213	DDX58
SHFL	APOL6
PARP12	RTP4
PSMB9	CHMP5
ADAR	NMI
GBP2	LAP3
TYMP	HELZ2
IFITM1	STAT2
IRF9	DTX3L
PSME2	LGALS9
DRAP1	IFIT5
APOL6	IFIH1
NMI	LAMP3
B2M	PHF11
PHF11	SPATS2L
GBP5	IFITM1
SMCHD1	RNF213
PPM1K	KLF2
TAP1	N4BP1
TRANK1	RBCK1
HLA-E	IRF1
NT5C3A	NUB1
CHMP5	GNAS
SAT1	HLA-E
IFITM2	NT5C3A
NUB1	PSMB9
PSMB8	SOCS1
RBCK1	PARP12
PSME1	PNPT1
CD164	XRN1
GPR155	PARP10
C5orf56	GIMAP7
CASP1	JUND
N4BP1	PSME2
TRIM38	TAP1
DNAJA1	TAP2
ZNFX1	TRANK1
XRN1	DRAP1
TAP2	HLA-B
SP140	C19orf66
GIMAP4	H1FX
ZCCHC2	ETV7
LTB	TAF10
NAPA	PSMA5
RGS1	ADAR
BIRC3	PSMB8
TRADD	BISPR
TAPBP	CEBPB
USP15	GIMAP1
CD48	HERC6
LPIN2	SAMHD1
BAZ1A	ZBP1
GSTK1	PPM1K
CD69	SNX6
CARD16	TMEM140
CD2AP	GSDMD
ODF2L	UBC
PSMB10	RARRES3
IRF1	BRI3
TMEM123	IL7R
CTSS	IRF9
PPP1R2	SOCS3
ARAP2	CMTM8
NLRC5	DYNLT1
SAMHD1	LY96
C17orf49	UBALD2
SELL	DNAJA1
SNX6	IFITM3
GIMAP7	TRADD
PLAAT4	GNAI2
HSPA8	TRIM21
HELB	GBP2
SLFN5	SELL
GSDMD	ZCCHC2
KLF6	TOP1
ERAP2	MAP2K2
ELF1	LYSMD2
PLAC8	LGALS3BP
SYNE2	HSH2D
ARHGAP15	CD81
GPBP1	PPP1R35
MYCBP2	NASP
ALOX5AP	SLC3A2
	RPS10
	PSME1
	CDV3
	TAPBP
	DHX58
	CARD16
	TMEM123
	HLA-C
	TNFRSF14
	TSHZ2
	HAPLN3
	PNRC1
	GIMAP4
	TRAFD1
	SMAP2
	USP15
	MYCBP2
	ETV6
	ARID5B
	MBD2
	FBXO6
	PSIP1
	IRF2
	SBNO2
	BRD7
	NSA2
	APOL1
	LPIN2
	RPL30
	RPS26
	UTRN
	TRIM25
	HNRNPD
	ECE1
	ZNFX1
	SRSF7
	FKBP5
	AES
	SP140
	PSMA3
	ARL4C
	FAM107B
	CNP
	MAF
	GADD45B
	NCL
	SHISA5
	SETX
	BTN3A2
	AC116407.2
	SRSF9
	SYNE2
	PLAC8
	CDKN2D
	CYTIP
	CASP1
	CHURC1
	SF3B1
	CCR7
	HNRNPF
	ELF1
	TARBP1
	LIMS1
	ATP5F1D
	GPBP1
	BLOC1S4
	GIMAP2
	PML
	SRRM2
