## Supplementary material for "Expansion of highly interferon-responsive T cells in early-onset Alzheimer’s disease": Table S3

### Sheet: eTable 3
Table S3. Cell Ranger metrics summarizing important characteristics of the detected cells for each sample. Gene counts were obtained by aligning reads to GRCh38-2020-A using Cell Ranger 7.1.0.
Sample ID	estimated number of cells	mean reads per cell	median genes per cell	number of reads (targeted)	median UMI counts per cell
control-1	22286	16377	1246	364982638	3839
control-2	17835	30767	1505	548737868	5278
control-3	18968	18736	1406	355377993	4460
control-4	18203	19724	1308	359042907	4934
control-5	11685	47950	1830	560294788	6735
control-6	12781	47510	1686	607224083	5778
control-7	14709	25564	1629	376022554	5149
control-8	16902	26444	1507	446958890	4934
EOAD-1	14770	24805	1493	366364914	4832
EOAD-2	13905	29332	1666	407854980	5926
EOAD-3	17486	20429	1498	357219120	4718
EOAD-4	15301	44352	1763	678634736	6215
EOAD-5	19492	21561	1360	420274285	4121
EOAD-6	14387	41106	1804	591398412	6445
EOAD-7	15599	39134	1734	610447006	5843
EOAD-8	16145	20141	1430	325171152	4859
