## Supplementary material for "Expansion of highly interferon-responsive T cells in early-onset Alzheimer’s disease": Table S4

### Sheet: eTable 4
Table S4. Cell counts during quality-control (QC) steps for each sample. QC was performed using Seurat v4.3.0.1. QC filtering was applied to individual-sample feature-barcode matrices and consisted of the following steps: (i) genes detected in < 10 cells were removed; (ii) cells with ≤ 500 detected genes were removed; (iii) cells with ≤ 500 counts and those with ≥ 20,000 counts were removed; (iv)…
Sample ID	Cells (N) in starting Seurat object	Cells (N) in Seurat object after basic QC	Cells (N) in Seurat object after filtering out doublets
control-1	22261	18552	15250
control-2	17709	12994	11130
control-3	18919	16140	13694
control-4	17988	15043	12874
control-5	11606	8096	7315
control-6	12488	9250	8294
control-7	14661	13245	11670
control-8	16691	13559	11728
EOAD-1	14723	12771	11262
EOAD-2	13761	10763	9568
EOAD-3	17364	13543	11661
EOAD-4	15191	12673	11118
EOAD-5	19394	15579	13156
EOAD-6	14251	12243	10828
EOAD-7	15554	12677	11092
EOAD-8	16059	13457	11713
TOTAL	258620	210585	182353
