## Supplementary material for "Expansion of highly interferon-responsive T cells in early-onset Alzheimer’s disease": Table S5

### Sheet: eTable 5
Table S5. RNA integrity number (RIN) values for samples analyzed by ddPCR. An RNA 6000 Pico Bioanalyzer kit (Agilent) was used to acquire these values.
Sample ID	RIN
control-9	9.8
control-10	9.3
control-11	9.9
control-12	8.5
control-13	8.6
control-14	9.65
control-15	9.95
control-16	9.75
control-17	9.55
control-18	9.65
EOAD-2	9.8
EOAD-6	9.65
EOAD-7	9.56667
EOAD-8	8.85
EOAD-9	9.65
EOAD-10	8.96667
EOAD-11	9.65
EOAD-12	9.4
EOAD-13	9.65
